# An unusual amino acid substitution within hummingbird cytochrome *c* oxidase alters a key proton-conducting channel

**DOI:** 10.1101/610915

**Authors:** Cory D. Dunn, Bala Anı Akpınar, Vivek Sharma

## Abstract

Hummingbirds in flight exhibit the highest metabolic rate of all vertebrates. The bioenergetic requirements associated with sustained hovering flight raise the possibility of unique amino acid substitutions that would enhance aerobic metabolism. Here, we have identified a non-conservative substitution within the mitochondria-encoded cytochrome *c* oxidase subunit I (COI) that is fixed within hummingbirds, but not among other vertebrates. This unusual change is also rare among metazoans, but can be identified in several clades with diverse life histories. We performed atomistic molecular dynamics simulations using bovine and hummingbird COI models, thereby bypassing experimental limitations imposed by the inability to modify mtDNA in a site-specific manner. Intriguingly, our findings suggest that COI amino acid position 153 (bovine numbering system) provides control over the hydration and activity of a key proton channel in COX. We discuss potential phenotypic outcomes linked to this alteration encoded by the hummingbird mitochondrial genome.
