## Supplementary material for "An unusual amino acid substitution within hummingbird cytochrome *c* oxidase alters a key proton-conducting channel": Dunn_et_al_Hummingbird_Table_S1.xlsx

### Sheet: Mutations_edge_to_hummingbirds
Amino acid (Bos taurus convention)	Number of mutations at position occurring in Aves (RefSeq protein analysis)	Predicted ancestral (parental) > Predicted descendant (hummingbird)	Amino acid possibilities at position (including Bos taurus and birds)	Considering only birds, amino acid changes (any substitution) to position are only found in edges leading to, or within, hummingbirds (RefSeq protein analysis)
COI_A153	1	A > S	A, S	Yes
ND5_S6	3	- > S	S, -	No
COI_I356	3	I > V	I, M, V	No
COIII_S135	4	A > T	A, S, T	No
COIII_L18	4	I > L	I, L	No
ND3_M1	5	M > -	-, M	No
ND4_L395	5	L > M	-, M, L	No
COI_V83	6	V > I	I, V	Yes
ND3_N2	6	N > -	-, N	No
ND5_T284	6	S > T	S, T	No
COIII_I88	7	T > A	A, I, M, T	No
ATP6_L102	8	M > L	M, L	No
ND3_A14	8	S > T	A, G, -, N, S, T	No
ND4_L458	9	L > -	P, M, -, L, T	No
ND4_F256	10	N > T	F, -, N, S, T, V	No
ND4_L455	10	S > -	A, -, L, P, S, T	No
ATP8_M44	12	- > M	M, K, -	No
CYB_L244	12	L > M	M, L, F	No
ND4_L411	12	L > F	-, M, L, F	No
COI_T46	14	T > S	A, S, T, N	No
COI_Y403	14	Y > F	Y, C, F	No
COI_V350	15	I > V	I, M, V	No
ND4_L66	16	L > M	A, M, L, S, T, V	No
ND2_L245	17	L > M	A, F, I, M, L, T, V	No
ND4_L33	18	L > I	A, I, M, L, F	No
ND1_Y93	19	F > Y	F, H, -, M, L, Y	No
COIII_L127	19	L > M	P, M, L	No
ND2_L203	21	L > M	A, F, I, M, L, V	No
ND4_A345	21	T > A	A, P, M, T, V	No
COIII_I167	21	I > V	I, A, T, V	No
CYB_T203	23	S > T	P, S, T	No
CYB_L353	23	L > I	A, I, -, M, L, T, V	No
ATP8_L39	24	K > A	A, E, I, M, K, -, L, N, P, T, H	No
ND5_L12	24	L > M	A, F, I, M, L, P, T, V	No
ND4_M42	25	L > I	F, I, M, L, S, T	No
ND2_T271	25	T > S	A, I, L, N, S, T, V	No
ND6_I143	26	V > A	A, I, -, V	No
COIII_S255	27	T > S	A, S, T, F	No
COIII_Y182	27	Y > H	Y, H, F	No
ND6_S36	27	G > S	A, S, G	No
ND4_T63	28	S > A	A, S, T	No
ND1_L83	28	L > M	I, M, -, L, T, V	No
ND4_V401	28	L > F	F, I, M, -, L, V	No
ND3_P25	29	S > A	A, P, S, T	No
ND4_G456	29	G > -	A, C, G, -, M, N, S, T, W	No
ND1_S157	30	S > T	A, C, G, I, N, S, T	No
ATP6_I147	30	I > T	I, A, S, T, V	No
COIII_V192	31	V > I	I, V	No
COIII_E128	31	E > D	E, D	No
ND4_Q180	33	K > A	A, E, D, G, H, K, N, Q, S, T	No
ND5_Q199	33	Q > H	D, H, -, L, N, Q, P	No
ATP6_Q47	33	L > S	A, M, L, Q, S, T	No
COI_F476	34	F > L	L, F	No
ND4_P457	34	S > -	F, I, H, -, L, P, S, Y	No
ND5_K455	35	T > L	A, I, -, K, M, L, N, S, T, V	No
COII_E157	35	D > S	A, E, D, G, N, S	No
ATP6_S183	35	P > S	A, H, Q, P, S, T, Y	No
ND5_K509	36	H > L	H, K, -, L, N, Q, P, S, R, T, Y	No
COII_S186	36	T > A	A, I, S, T, V	No
COI_L513	37	V > I	I, A, T, L, V	No
COIII_L160	37	I > T	I, A, M, T, L	No
CYB_L43	37	A > T	A, I, M, L, S, T, V	No
ATP6_L22	40	L > I	F, I, M, L, P, V	No
ATP6_F42	41	L > V	F, I, M, L, S, T, V, Y	No
ND5_L496	41	L > M	A, F, I, M, L, P, S, T, V, X	No
COI_V419	42	T > A	A, I, M, S, T, V	No
ND4_N192	42	T > N	A, D, I, H, -, L, N, Q, P, S, T	No
ND5_L491	42	I > L	A, I, M, L, T, V	No
COI_S262	43	A > T	A, S, T	No
ATP6_F78	44	L > F	Y, M, L, T, F	No
COIII_V171	45	F > L	A, C, F, I, L, S, T, V	No
ND5_I427	45	T > A	A, I, M, -, S, T	No
ND6_L45	45	V > M	I, A, M, L, V	No
ND5_I45	45	L > F	A, F, I, M, L, P, T, W	No
ND4_L197	46	I > M	F, I, M, -, L, S, T, V	No
ND6_V6	46	V > M	A, G, F, I, -, M, L, T, V	No
ND4_N425	46	T > H	A, C, F, H, -, M, L, N, S, R, T, Y	No
ND4_I116	47	M > T	A, I, M, L, S, T, V	No
ND5_Y159	47	H > Y	G, F, H, Q, R, Y	No
ND4_N188	48	L > P	M, F, H, -, L, N, Q, P, S, R, T, Y	No
ND5_I90	48	F > L	I, Y, M, L, F	No
COI_T259	49	A > T	A, T	No
ND2_S95	49	C > S	A, C, G, H, Q, S, R, T	No
ND2_I284	50	M > I	I, M, -, L, T, V	No
ND4L_V4	52	L > M	A, F, I, -, M, L, P, S, T, H, V	No
CYB_V329	52	A > V	A, F, I, -, L, T, V	No
ND1_I49	52	V > M	A, F, I, M, L, V	No
ND4_M263	53	T > A	A, I, M, S, T, V	No
ND2_L136	53	L > F	P, S, L, F	No
ND6_S137	53	S > G	A, C, D, G, I, -, N, S, T, V	No
ND6_I12	53	G > C	A, C, G, F, I, M, L, S, W, V	No
ND5_S5	53	N > P	A, I, -, N, P, S, T, Y	No
ND4_K452	54	E > S	A, E, D, G, K, N, Q, S, T	No
ND2_F90	54	T > S	A, F, H, N, Q, S, T, V	No
ND4_L102	54	V > I	A, D, I, -, M, L, T, V	No
ND1_I236	54	T > A	A, I, M, S, T, V	No
ND5_L511	54	M > L	F, I, H, -, M, L, P, S, T, Y, X	No
ND5_M22	55	L > T	A, F, I, -, M, L, S, R, T, V	No
ND4_S53	55	A > S	A, G, F, I, M, L, S, T, V	No
ATP6_M182	55	L > F	A, F, I, M, L, P, S, V, Y	No
ND4_M195	57	L > S	A, C, G, F, I, M, -, L, S, T, V	No
COIII_H122	57	T > Q	A, E, H, K, M, N, Q, S, T, Y	No
CYB_I39	57	I > L	A, D, I, M, L, V	No
ND6_M99	57	L > F	A, F, I, M, -, L	No
ND6_L3	59	A > V	A, I, M, L, S, T, V	No
ND5_M571	59	A > M	A, I, -, K, M, L, N, S, T, V	No
ND5_N452	60	N > S	A, M, D, G, I, H, K, -, L, N, S, R, T, Y	No
ND2_Q316	61	S > H	C, F, H, L, Q, P, S, R, Y	No
ND5_S64	61	S > T	A, C, F, I, H, L, S, T, Y	No
ND5_N506	61	T > N	A, G, H, K, -, L, N, S, T	No
ND5_M105	61	T > S	A, E, I, M, L, Q, S, T	No
ND4_V25	62	T > V	A, I, M, L, P, S, T, V	No
ND5_L61	62	S > N	A, C, G, I, H, L, N, S, T, V, Y	No
ND5_Y109	63	A > S	A, E, D, I, H, K, M, N, S, T, Y	No
ATP6_I195	63	I > V	I, T, L, V	No
CYB_T60	63	S > T	A, I, N, S, T, Y	No
CYB_N16	63	N > D	A, D, H, N, S, T	No
ND6_I82	64	A > T	A, D, G, F, I, S, T, W, V	No
ND1_P94	64	P > S	A, P, S, -	No
ND4L_M59	64	M > L	A, I, M, L, T, V	No
ND2_L70	64	I > L	I, M, L, V	No
ATP6_F31	65	L > F	I, Y, M, L, F	No
ND5_T17	66	T > L	A, F, I, M, L, S, T, V	No
ND5_M88	66	L > M	A, I, M, L, T, V	No
ND5_T424	66	L > T	F, I, -, M, L, P, T, V	No
ND5_L586	66	A > T	A, G, M, L, P, S, T, X	No
CYB_I226	67	L > T	A, F, I, M, L, S, T, V	No
ND4_N169	69	S > T	A, D, G, M, L, N, S, T, V	No
ND1_M3	69	L > M	A, F, I, M, -, L, P, S, T, V	No
CYB_L376	69	I > M	I, A, M, L, F	No
ND2_P123	72	S > P	H, L, N, Q, P, S, T	No
ND2_I8	73	I > T	A, I, M, L, T, V	No
ND5_I276	74	L > I	A, F, I, M, L, S, T, V	No
ND6_D129	74	D > G	A, E, D, G, -, N, Q, P, S, R, V, Y	No
ND4_Y166	75	Y > H	A, C, F, H, L, N, Q, S, T, Y	No
ND6_F135	75	L > M	A, F, -, M, L, Q, S, T, V	No
ND6_G49	78	V > L	A, G, I, -, M, L, S, T, V	No
COIII_F37	78	Y > H	C, D, F, H, L, Q, S, T, W, Y	No
ND5_S209	79	S > P	A, C, E, D, G, F, I, H, -, L, N, Q, P, S, T, V, Y	No
ND4_L248	79	I > L	A, C, F, I, H, M, L, P, T, V, Y	No
ND5_L440	82	I > L	A, F, I, -, M, L, N, S, T, V, Y	No
COIII_M40	85	S > T	A, F, I, H, M, L, P, S, T, W, Y	No
ND4L_F53	85	T > A	A, F, M, N, S, T, V	No
ND2_V242	86	T > A	A, I, M, S, T, V	No
ATP6_S81	88	T > S	A, F, I, M, L, S, T	No
COII_K217	91	S > P	A, E, I, K, L, N, Q, P, S, T	No
ND5_I451	91	I > T	A, F, I, -, M, L, S, T, V, Y, X	No
CYB_M240	93	T > L	A, G, I, M, L, S, T, V	No
ND4_V186	96	T > -	A, M, E, D, F, I, H, -, L, N, Q, S, T, V, Y	No
ND4L_T54	96	P > A	A, M, L, P, S, T	No
ND2_I210	98	L > I	A, F, I, M, L, S, T, V	No
ND1_S246	101	T > M	A, C, F, M, L, P, S, T, W, V, Y	No
ND5_H56	101	H > Y	C, F, H, L, N, Q, S, Y	No
ND2_V331	102	I > T	A, F, I, -, M, L, P, S, T, V	No
ND5_T475	102	S > C	A, C, E, I, H, -, M, L, N, P, S, T, V	No
ND5_S8	102	S > L	C, F, I, M, -, L, S, T	No
ND1_A239	102	T > S	A, G, I, P, S, T, V	No
ND4_I9	104	L > M	A, F, I, M, L, S, T, V	No
ATP6_L190	104	T > I	A, F, I, M, L, S, T, V	No
ND6_V11	104	V > L	A, C, G, F, I, M, L, T, V	No
ATP6_L179	104	I > A	A, F, I, M, -, L, S, T, V	No
ATP6_A180	105	T > A	A, I, M, P, S, T, V	No
ND6_F93	105	V > I	A, F, I, -, M, L, W, V, X	No
ATP8_E52	108	A > S	A, E, D, I, H, L, N, P, S, T, V, Y	No
ATP6_T194	109	A > C	A, C, G, F, I, M, L, P, S, T, V	No
ND2_T227	110	T > S	A, I, S, T, V	No
ND2_T217	111	S > A	A, -, P, S, T, V	No
ATP8_E38	111	N > E	E, D, I, H, K, -, N, P, S, R, T, Y	No
COIII_T41	112	Q > A	A, D, F, I, H, K, -, M, L, N, Q, S, R, T, W, V, Y	No
ND1_S163	114	S > N	A, D, G, H, K, N, S, R, T, Y	No
ND5_N65	115	H > N	A, C, F, I, H, M, L, N, Q, S, T, V, Y	No
ND4_N390	115	S > P	A, F, H, M, N, Q, P, S, T, V, Y	No
ATP8_N36	120	P > A	A, F, I, H, K, L, N, Q, P, S, T, V, Y, X	No
ND1_I4	120	T > I	A, G, I, -, K, M, L, N, P, S, T, H, V, Y	No
ND2_E347	122	T > I	A, E, F, I, -, M, L, Q, P, S, T, V	No
ND4_S191	123	S > T	A, E, D, G, H, M, N, P, S, T	No
ND5_Y484	123	M > T	A, F, I, -, M, L, Q, P, R, T, V, Y	No
ND5_Y485	124	L > I	A, F, I, H, -, M, L, Q, P, S, T, V, Y	No
ND2_I239	125	M > A	A, F, I, M, L, P, S, T, V	No
ND2_M14	126	L > V	A, F, I, M, L, S, T, V	No
ND5_I49	128	V > I	A, I, M, L, P, T, V	No
ATP6_M49	128	L > F	A, C, G, F, I, M, L, S, R, T, V, Y	No
ND5_F463	129	M > L	A, G, F, I, -, M, L, T, V	No
ND5_T38	130	Q > Y	A, D, F, I, H, K, -, L, N, Q, P, S, R, T, Y	No
COIII_M44	131	T > S	A, G, F, I, M, -, L, N, S, T, V, Y	No
CYB_I188	132	M > A	A, G, F, I, M, L, T, V	No
ND6_L97	133	V > L	A, G, F, I, -, M, L, S, V	No
ND4_S101	133	T > M	A, F, I, M, L, S, T, V	No
ND2_L278	133	T > S	A, E, M, L, P, S, T, V	No
ND2_S213	135	T > A	A, G, I, -, M, L, S, T, V	No
ATP6_L77	136	M > V	A, F, I, M, L, S, T, V	No
CYB_I42	136	T > M	A, G, F, I, M, L, S, T, V	No
COIII_M51	144	I > L	A, G, F, I, M, L, S, T, V	No
ND5_E268	144	T > S	A, C, E, D, H, M, N, S, T, Y	No
ND1_L73	146	T > A	A, F, I, -, M, L, S, T, V	No
ATP6_A123	147	T > A	A, I, M, L, T, V	No
CYB_L233	149	T > L	A, I, M, L, S, T, V	No
ND6_Y149	149	S > W	C, E, D, F, H, K, L, N, Q, S, R, W, V, Y	No
ATP6_S59	150	I > T	A, G, I, M, L, N, S, T, V	No
ND2_F80	155	S > H	A, C, E, D, F, I, H, M, L, Q, S, T, V, Y	No
ND4_N20	155	L > Q	A, C, G, H, K, M, L, N, Q, P, S, R, T, W, V, Y	No
ND5_L34	160	K > H	A, E, D, G, F, I, H, K, M, L, N, Q, P, S, T, Y, X	No
ND5_I495	163	I > L	A, F, I, M, L, S, T, V	No
ND2_I209	163	V > C	A, C, I, M, S, T, V	No
ND4_A29	165	T > A	A, G, F, I, M, L, S, T, V	No
ND4_K418	174	T > P	A, G, I, -, K, M, N, Q, P, S, T, V	No
ND4_T90	175	T > A	A, E, I, K, M, L, N, Q, P, S, T, V	No
ND4_V398	181	T > A	A, G, F, I, -, M, L, P, S, T, V	No
