## Supplementary material for "An unusual amino acid substitution within hummingbird cytochrome *c* oxidase alters a key proton-conducting channel": Dunn_et_al_Hummingbird_Table_S2.xlsx

### Sheet: COI Aves RefSeq Pos 83 and 153
Species (RefSeq entry)	Position 153 (ancestral A in birds, ancestral S in hummingbirds)	Position 83 (ancestral V in birds, ancestral I in hummingbirds)
YP_009341696.1_Amazilia_brevirostris	S	I
YP_009032786.1_Amazilia_versicolor	S	I
YP_009341683.1_Amazilia_millerii	S	V
YP_009341670.1_Amazilia_rondoniae	S	I
YP_009155370.1_Hylocharis_cyanus	S	I
YP_009256153.1_Florisuga_fusca	S	I
YP_009155396.1_Florisuga_mellivora	S	I
YP_009342036.1_Lophornis_magnificus	S	V
YP_009155383.1_Oreotrochilus_melanogaster	S	V
YP_009342023.1_Glaucis_hirsutus	S	V
YP_009256166.1_Phaethornis_malaris	S	I
YP_001586247.1_Archilochus_colubris	S	V
YP_009256140.1_Calliphlox_amethystina	S	V
YP_009256127.1_Heliodoxa_aurescens	S	I
YP_009110571.1_Chrysolampis_mosquitus	S	I
