## Supplementary material for "An unusual amino acid substitution within hummingbird cytochrome *c* oxidase alters a key proton-conducting channel": Dunn_et_al_Hummingbird_Table_S4.xlsx

### Sheet: Aves BOLD Non-A153 Non-Hummingb
BOLD Sample	Position 153	Genus *	Prevelance in genus
TZBNA290-03|Aegolius funereus|COI-5P|AY666508	G	Aegolius	1/27 annotated Aegolius in BOLD System is G
GBMIN134217-17|Bostrychia hagedash|COI-5P|KX012909	G	Bostrychia	1/4 annotated Bostrychia in BOLD System is G
GBIR0179-06|Campethera cailliautii|COI-5P|AY944307	G	Campethera	1/7 annotated Campethera in BOLD System is G
GBIR0147-06|Celeus elegans|COI-5P|AY940774	G	Celeus	1/33 annotated Celeus in BOLD System is G
BROMB691-07|Eudromia formosa|COI-5P|JN801655	G	Eudromia	1/11 annotated Eurdromia in BOLD System is G
GBIR664-08|Dendrocincla anabatina|COI-5P|EU442298	S	Dendrocincla	1/68 annotated Dendrocincla in BOLD System is S
GBIR3293-13|Oenanthe lugens halophila|COI-5P|HM046859	T	Oenanthe	1/141 annotated Oenanthe in BOLD System is T
CDAMH075-05|Phalaenoptilus nuttallii|COI-5P|DQ433081	T	Phalaenoptilus	1/7 annotated Phalaenoptilus in BOLD System is T
GBIR4983-13|Zenaida aurita|COI-5P|JN639026	V	Zenaida	1/50 annotated Zenaida in BOLD System is V
LBARG054-10|Passeriformes|COI-5P|HM396044-SUPPRESSED	T	Myiarchus	0/98 annotated Myiarchus in BOLD System is T
PTYRN023-12|Passeriformes|COI-5P	T	Empidonax	0/58 annotated Empidonax in BOLD System is T
PTYRN022-12|Passeriformes|COI-5P	T	Empidonax	0/58 annotated Empidonax in BOLD System is T
PTYRN021-12|Passeriformes|COI-5P	T	Empidonax	0/58 annotated Empidonax in BOLD System is T
KBOL193-10|Passeriformes|COI-5P	T	Lepidothrix	0/21 annotated Lepidothrix in BOLD System is T
BRIND001-16|Sturninae|COI-5P	V	Acridotheres	0/76 annotated Acridotheres in BOLD System is V
*If sample is not annotated with species name, genus was determined by closest BLASTN hit of the associated FASTA sequence.

### Sheet: Aves BOLD Non-V83 Non-Hummingb
BOLD Sample	Position 83	Genus *	Prevelance in genus
USNMA051-10|Crypturellus soui|COI-5P|JQ174584	A	Crypturellus	1/22 annotated Crypturellus in BOLD System is A
GBIR2617-12|Poicephalus gulielmi|COI-3P|AY301470	A	Poicephalus	2/35 annotated Poicephalus in BOLD System are A
GBIR2725-12|Poicephalus robustus|COI-3P|EU621648	A	Poicephalus	2/35 annotated Poicephalus in BOLD System are A
GBIR2618-12|Psittacus erithacus|COI-3P|AY301471	A	Psittacus	2/9 annotated Psittacus in BOLD System are A
GBIR2734-12|Psittacus erithacus|COI-3P|EU621657	A	Psittacus	2/9 annotated Psittacus in BOLD System are A
USNMA460-10|Trogon clathratus|COI-5P|JQ176536	A	Trogon	1/61 annotated Trogon in BOLD System is A
GBIR0133-06|Veniliornis cassini|COI-5P|AY927190	A	Veniliornis	1/55 annotated Veniliornis in BOLD System is A
GBIR0190-06|Eudyptes robustus|COI-5P|DQ137176	G	Eudyptes	1/72 annotated Eudyptes in BOLD System is G
GBIR1493-09|Pseudopodoces humilis|COI-5P|EU382169	G	Pseudopodoces	1/21 annotated Pseudopodoces in BOLD System is G
GBIR5151-13|Accipiter tachiro|COI-5P|JF792338	I	Accipiter	19/237 annotated Accipiter in BOLD System are I
GBIR5214-13|Accipiter tachiro|COI-5P|JF312142	I	Accipiter	19/237 annotated Accipiter in BOLD System are I
GBIR5187-13|Accipiter tachiro pembaensis|COI-5P|JF312180	I	Accipiter	19/237 annotated Accipiter in BOLD System are I
GBIR5153-13|Accipiter tachiro sparsimfasciatus|COI-5P|JF312214	I	Accipiter	19/237 annotated Accipiter in BOLD System are I
GBIR5157-13|Accipiter tachiro sparsimfasciatus|COI-5P|JF312210	I	Accipiter	19/237 annotated Accipiter in BOLD System are I
GBIR5158-13|Accipiter tachiro sparsimfasciatus|COI-5P|JF312209	I	Accipiter	19/237 annotated Accipiter in BOLD System are I
GBIR5159-13|Accipiter tachiro sparsimfasciatus|COI-5P|JF312208	I	Accipiter	19/237 annotated Accipiter in BOLD System are I
GBIR5161-13|Accipiter tachiro sparsimfasciatus|COI-5P|JF312206	I	Accipiter	19/237 annotated Accipiter in BOLD System are I
GBIR5162-13|Accipiter tachiro sparsimfasciatus|COI-5P|JF312205	I	Accipiter	19/237 annotated Accipiter in BOLD System are I
GBIR5163-13|Accipiter tachiro sparsimfasciatus|COI-5P|JF312204	I	Accipiter	19/237 annotated Accipiter in BOLD System are I
GBIR5164-13|Accipiter tachiro sparsimfasciatus|COI-5P|JF312203	I	Accipiter	19/237 annotated Accipiter in BOLD System are I
GBIR5165-13|Accipiter tachiro sparsimfasciatus|COI-5P|JF312202	I	Accipiter	19/237 annotated Accipiter in BOLD System are I
GBIR5166-13|Accipiter tachiro sparsimfasciatus|COI-5P|JF312201	I	Accipiter	19/237 annotated Accipiter in BOLD System are I
GBIR5167-13|Accipiter tachiro sparsimfasciatus|COI-5P|JF312200	I	Accipiter	19/237 annotated Accipiter in BOLD System are I
GBIR5168-13|Accipiter tachiro sparsimfasciatus|COI-5P|JF312199	I	Accipiter	19/237 annotated Accipiter in BOLD System are I
GBIR5169-13|Accipiter tachiro sparsimfasciatus|COI-5P|JF312198	I	Accipiter	19/237 annotated Accipiter in BOLD System are I
GBIR5170-13|Accipiter tachiro sparsimfasciatus|COI-5P|JF312197	I	Accipiter	19/237 annotated Accipiter in BOLD System are I
GBIR5174-13|Accipiter tachiro sparsimfasciatus|COI-5P|JF312193	I	Accipiter	19/237 annotated Accipiter in BOLD System are I
GBIR5208-13|Accipiter tachiro sparsimfasciatus|COI-5P|JF312156	I	Accipiter	19/237 annotated Accipiter in BOLD System are I
IAVHB238-14|Amazona amazonica|COI-5P	I	Amazona	1/101 annotated Amazona in BOLD System is I
KBARG286-07|Anairetes parulus|COI-5P|FJ027080	I	Anairetes	1/7 annotated Anairetes in BOLD System is I
TZBNA202-03|Anas rubripes|COI-5P|AY666221	I	Anas	1/403 annotated Anas in BOLD System is I
BROM388-06|Brachyramphus brevirostris|COI-5P|EU525326	I	Brachyramphus	1/34 annotated Brachyramphus in BOLD System is I
IAVHB284-14|Brotogeris versicolurus|COI-5P	I	Brotogeris	1/27 annotated Brotogeris in BOLD System is I
GBMNA18915-19|Bubo blakistoni|COI-5P|LC099105	I	Bubo	2/51 annotated Bubo in BOLD System are I
GBMNA18916-19|Bubo blakistoni|COI-5P|LC099106	I	Bubo	2/51 annotated Bubo in BOLD System are I
GBIR3170-12|Calidris melanotos|COI-5P|JQ251241	I	Calidris	2/342 annotated Calidris in BOLD System are I
GBIR3176-12|Calidris melanotos|COI-5P|JQ251247	I	Calidris	2/342 annotated Calidris in BOLD System are I
KBAR493-06|Chordeiles nacunda|COI-5P|FJ028122	I	Chordeiles	5/18 annotated Chordeiles in BOLD System are I
KBAR494-06|Chordeiles nacunda|COI-5P|FJ028123	I	Chordeiles	5/18 annotated Chordeiles in BOLD System are I
KBAR838-06|Chordeiles nacunda|COI-5P|FJ028124	I	Chordeiles	5/18 annotated Chordeiles in BOLD System are I
USNMJ276-11|Chordeiles nacunda|COI-5P|JQ175916	I	Chordeiles	5/18 annotated Chordeiles in BOLD System are I
USNMK275-11|Chordeiles nacunda|COI-5P|JQ175915	I	Chordeiles	5/18 annotated Chordeiles in BOLD System are I
BSPBA002-07|Gampsonyx swainsonii|COI-5P	I	Gampsonyx	8/8 annotated Gampsonyx in BOLD System are I
BSPBA005-07|Gampsonyx swainsonii|COI-5P	I	Gampsonyx	8/8 annotated Gampsonyx in BOLD System are I
IAVHB082-13|Gampsonyx swainsonii|COI-5P	I	Gampsonyx	8/8 annotated Gampsonyx in BOLD System are I
KBAR776-06|Gampsonyx swainsonii|COI-5P|FJ027613	I	Gampsonyx	8/8 annotated Gampsonyx in BOLD System are I
LGEMA021-07|Gampsonyx swainsonii|COI-5P|JN801680	I	Gampsonyx	8/8 annotated Gampsonyx in BOLD System are I
LGEMA404-08|Gampsonyx swainsonii|COI-5P|JN801679	I	Gampsonyx	8/8 annotated Gampsonyx in BOLD System are I
USNMI208-11|Gampsonyx swainsonii|COI-5P|JQ174910	I	Gampsonyx	8/8 annotated Gampsonyx in BOLD System are I
USNMK306-11|Gampsonyx swainsonii|COI-5P|JQ174911	I	Gampsonyx	8/8 annotated Gampsonyx in BOLD System are I
BSPBA338-07|Glaucidium jardinii|COI-5P	I	Glaucidium	1/29 annotated Glaucidium in BOLD System is I
MNCN767-09|Glyphorynchus spirurus|COI-5P|JX487473	I	Glyphorynchus	1/70 annotated Glyphorynchus in BOLD System is I
BSPAC006-13|Leptodon cayanensis|COI-5P	I	Leptodon	3/3 annotated Leptodon in BOLD System are I
KPARG465-08|Leptodon cayanensis|COI-5P	I	Leptodon	3/3 annotated Leptodon in BOLD System are I
SIELS168-13|Leptodon cayanensis|COI-5P|KM894335	I	Leptodon	3/3 annotated Leptodon in BOLD System are I
BROM250-06|Limnodromus semipalmatus|COI-5P	I	Limnodromus	2/23 annotated Limnodromus in BOLD System are I
BROM251-06|Limnodromus semipalmatus|COI-5P|KF009539	I	Limnodromus	2/23 annotated Limnodromus in BOLD System are I
USNME135-11|Lyncornis macrotis|COI-5P|JQ174827	I	Lyncornis	2/2 annotated Lyncornis in BOLD System are I
USNME136-11|Lyncornis macrotis|COI-5P|JQ174828	I	Lyncornis	2/2 annotated Lyncornis in BOLD System are I
USNMA551-10|Megascops clarkii|COI-5P|JQ175331	I	Megascops	1/50 annotated Megascops in BOLD System is I
BBB564-13|Mergus octosetaceus|COI-5P|KM896444	I	Mergus	1/31 annotated Mergus in BOLD System is I
USNME086-11|Microhierax caerulescens|COI-5P|JQ175370	I	Microhierax	1/3 annotated Microhierax in BOLD System is I
KAARG194-07|Pardirallus sanguinolentus|COI-5P|FJ027940	I	Pardirallus	3/5 annotated Pardirallus in BOLD System are I
USNMJ044-11|Pardirallus sanguinolentus|COI-5P|JQ175676	I	Pardirallus	3/5 annotated Pardirallus in BOLD System are I
USNMJ046-11|Pardirallus sanguinolentus|COI-5P|JQ175675	I	Pardirallus	3/5 annotated Pardirallus in BOLD System are I
BBB818-13|Phyllomyias virescens|COI-5P|KM896514	I	Phyllomyias	1/12 annotated Phyllomyias in BOLD System is I
BBB324-13|Pionopsitta pileata|COI-5P|KM896519	I	Pionopsitta	2/2 annotated Pionopsitta in BOLD System are I
BBB325-13|Pionopsitta pileata|COI-5P|KM896520	I	Pionopsitta	2/2 annotated Pionopsitta in BOLD System are I
MNCN678-08|Pithys albifrons|COI-5P|JX487799	I	Pithys	1/49 annotated Pithys in BOLD System is I
KKBNA411-05|Sitta pygmaea|COI-5P|DQ434094	I	Sitta	1/104 annotated Sitta in BOLD System is I
GBIR4791-13|Spheniscus magellanicus|COI-5P|FJ407118	I	Spheniscus	1/114 annotated Spheniscus in BOLD System is I
KPARG466-08|Spizaetus melanoleucus|COI-5P	I	Spizaetus	2/8 annotated Spizaetus in BOLD System are I
USNMI203-11|Spizaetus melanoleucus|COI-5P|JQ176244	I	Spizaetus	2/8 annotated Spizaetus in BOLD System are I
BROM014-06|Sterna striata|COI-5P	I	Sterna	6/61 annotated Sterna in BOLD System are I
BROM082-06|Sterna striata|COI-5P	I	Sterna	6/61 annotated Sterna in BOLD System are I
NZCOI388-09|Sterna striata|COI-5P|MK262418	I	Sterna	6/61 annotated Sterna in BOLD System are I
NZCOI654-09|Sterna striata|COI-5P|MK262505	I	Sterna	6/61 annotated Sterna in BOLD System are I
BROM086-06|Sterna vittata|COI-5P	I	Sterna	6/61 annotated Sterna in BOLD System are I
BROM087-06|Sterna vittata|COI-5P	I	Sterna	6/61 annotated Sterna in BOLD System are I
GBMIN134869-17|Streptopelia decaocto|COI-5P|MF381999	I	Streptopelia	1/121 annotated Streptopelia in BOLD System is I
GBIR597-07|Thalassornis leuconotus|COI-5P|U97738	I	Thalassornis	1/1 annotated Thalassornis in BOLD System is I
GBMIN134655-17|Upupa epops|COI-5P|KY689861	I	Upupa	1/41 annotated Upupa in BOLD System is I
GBIR4860-13|Fregata magnificens|COI-5P|AY369052	L	Fregata	19/19 annotated Fregata in BOLD System are L
KKBNA196-05|Fregata magnificens|COI-5P|DQ433646	L	Fregata	19/19 annotated Fregata in BOLD System are L
KKBNA379-05|Fregata magnificens|COI-5P|DQ433645	L	Fregata	19/19 annotated Fregata in BOLD System are L
USNMC099-10|Fregata magnificens|COI-5P|JQ174868	L	Fregata	19/19 annotated Fregata in BOLD System are L
GBIR4621-13|Fregata minor|COI-5P|JX569158	L	Fregata	19/19 annotated Fregata in BOLD System are L
GBIR4622-13|Fregata minor|COI-5P|JX569157	L	Fregata	19/19 annotated Fregata in BOLD System are L
GBIR4623-13|Fregata minor|COI-5P|JX569156	L	Fregata	19/19 annotated Fregata in BOLD System are L
GBIR4624-13|Fregata minor|COI-5P|JX569155	L	Fregata	19/19 annotated Fregata in BOLD System are L
GBIR4625-13|Fregata minor|COI-5P|JX569154	L	Fregata	19/19 annotated Fregata in BOLD System are L
GBIR4626-13|Fregata minor|COI-5P|JX569153	L	Fregata	19/19 annotated Fregata in BOLD System are L
GBIR4627-13|Fregata minor|COI-5P|JX569152	L	Fregata	19/19 annotated Fregata in BOLD System are L
GBIR4628-13|Fregata minor|COI-5P|JX569151	L	Fregata	19/19 annotated Fregata in BOLD System are L
GBIR4629-13|Fregata minor|COI-5P|JX569150	L	Fregata	19/19 annotated Fregata in BOLD System are L
NZCOI556-09|Fregata minor|COI-5P	L	Fregata	19/19 annotated Fregata in BOLD System are L
SIBHI015-11|Fregata minor|COI-5P|JF498856	L	Fregata	19/19 annotated Fregata in BOLD System are L
USNMD141-11|Fregata minor|COI-5P|JQ174869	L	Fregata	19/19 annotated Fregata in BOLD System are L
USNML155-11|Fregata minor|COI-5P|JQ174870	L	Fregata	19/19 annotated Fregata in BOLD System are L
USNML156-11|Fregata minor|COI-5P|JQ174871	L	Fregata	19/19 annotated Fregata in BOLD System are L
GBIR0091-06|Fregata sp. 2815okinawa|COI-5P|AP009192	L	Fregata	19/19 annotated Fregata in BOLD System are L
CSBPC428-11|Accipitriformes|COI-5P	I	Gampsonyx	8/8 annotated Gampsonyx in BOLD System are I
CORB212-10|Passeriformes|COI-5P	I	Hypocnemis	0/12 annotated Hypocnemis in BOLD System is I
KBOL333-12|Passeriformes|COI-5P	I	Hypocnemoides	0/4 annotated Hypocnemoides in BOLD System is I
CSBPA429-11|Passeriformes|COI-5P	I	Ochthoeca	0/9 annotated Ochthoeca in BOLD System is I
CSBPA430-11|Passeriformes|COI-5P	I	Ochthoeca	0/9 annotated Ochthoeca in BOLD System is I
CSBPA605-11|Passeriformes|COI-5P	I	Ochthoeca	0/9 annotated Ochthoeca in BOLD System is I
CSBPA606-11|Passeriformes|COI-5P	I	Ochthoeca	0/9 annotated Ochthoeca in BOLD System is I
CSBPA607-11|Passeriformes|COI-5P	I	Ochthoeca	0/9 annotated Ochthoeca in BOLD System is I
CSBPC376-11|Gruiformes|COI-5P	I	Pardirallus	3/5 annotated Pardirallus in BOLD System are I
CSBPC402-11|Gruiformes|COI-5P	I	Pardirallus	3/5 annotated Pardirallus in BOLD System are I
LBARG364-10|Caprimulgiformes|COI-5P|HM396276-SUPPRESSED	I	Podager	0/0 annotated Podager in BOLD System is I
LBARG370-10|Caprimulgiformes|COI-5P|HM396280-SUPPRESSED	I	Podager	0/0 annotated Podager in BOLD System is I
LBARG081-10|Accipitriformes|COI-5P|HM396060-SUPPRESSED	I	Spizastur	2/8 annotated Spizaetus (Spizastur) in BOLD System are I
LBARG082-10|Accipitriformes|COI-5P|HM396061-SUPPRESSED	I	Spizastur	2/8 annotated Spizaetus (Spizastur) in BOLD System are I
BOM2047-11|Passeriformes|COI-5P	I	Tyrannus	0/49 annotated Tyrannus in BOLD System is I
BOM2048-11|Passeriformes|COI-5P	I	Tyrannus	0/49 annotated Tyrannus in BOLD System is I
CSBPC093-11|Suliformes|COI-5P	L	Fregata	19/19 annotated Fregata in BOLD System is L
CSBPA203-11|Passeriformes|COI-5P	L	Tyrannus	0/49 annotated Tyrannus in BOLD System is L
*If sample is not annotated with species name, genus was determined by closest BLASTN hit of the associated FASTA sequence.
