## Supplementary material for "An unusual amino acid substitution within hummingbird cytochrome *c* oxidase alters a key proton-conducting channel": Dunn_et_al_Hummingbird_Table_S5.xlsx

### Sheet: COI Chordata RefSeq Non-A153
Species (RefSeq entry)	Position 153	Organism	Prevelance in BOLD entries
YP_009311933.1_Pangio_cf._anguillaris_CBM_ZF_11605	S	Fish (Brown Eel Kuhli Loach)	17/17 informative and aligned BOLD entries for genus Pangio are A at position 153
YP_003264358.1_Serrivomer_sector	S	Fish (Sawtooth Eel)	74/76 informative and aligned BOLD entries for genus Serrivomer are A at position 153
YP_214799.1_Ambystoma_dumerilii	P	Amphibian (Lake Patzcuaro Salamander)	94/96 informative and aligned BOLD entries for genus Ambystoma are A at position 153
NP_008318.1_Polypterus_ornatipinnis	V	Fish (Ornate Bichir)	122/123 informative and aligned BOLD entries for genus Polypterus are A at position 153
