## Supplementary material for "An unusual amino acid substitution within hummingbird cytochrome *c* oxidase alters a key proton-conducting channel": Dunn_et_al_Hummingbird_Table_S6.xlsx

### Sheet: COI Metazoa RefSeq Non-A153
Species (RefSeq entry)	Position 153 (RefSeq)	Genus	Type of Organism	A at Position 153 in Genus BOLD	non-A at Position 153 in Genus BOLD	Translation Table (NCBI)
YP_008854340.1_Pallisentis_celatus	L	Pallisentis	Acanthocephalan	0	1	5
YP_007183148.1_Paratenuisentis_ambiguus	L	Paratenuisentis	Acanthocephalan	0	2	5
YP_009241130.1_Polyacanthorhynchus_caballeroi	V	Polyacanthorhynchus	Acanthocephalan	0	4	5
YP_009228520.1_Epitrimerus_sabinae	G	Epitrimerus	Arachnid	0	3	5
YP_009228533.1_Phyllocoptes_taishanensis	G	Phyllocoptes	Arachnid	0	4	5
YP_009351807.1_Rhinotergum_shaoguanense	G	Rhinotergum	Arachnid	0	3	5
NP_008083.1_Apis_mellifera_ligustica	S	Apis	Bee	0	2250	5
YP_003735170.2_Apis_cerana	S	Apis	Bee	0	2250	5
YP_008080958.1_Apis_florea	S	Apis	Bee	0	2250	5
YP_009428446.1_Apis_mellifera_sahariensis	S	Apis	Bee	0	2250	5
YP_009440910.2_Apis_laboriosa	S	Apis	Bee	0	2250	5
YP_009441407.1_Apis_nuluensis	S	Apis	Bee	0	2250	5
YP_009484706.1_Apis_dorsata	S	Apis	Bee	0	2250	5
YP_009500767.2_Apis_nigrocincta	S	Apis	Bee	0	2250	5
YP_009528953.1_Apis_andreniformis	S	Apis	Bee	0	2250	5
YP_001974606.1_Bombus_ignitus	S	Bombus	Bee	62	6906	5
YP_009170658.1_Megachile_sculpturalis	S	Megachile	Bee	6	2225	5
YP_009115749.1_Melipona_scutellaris	T	Melipona	Bee	0	193	5
YP_009441995.1_Anisandrus_dispar	S	Anisandrus	Beetle	0	168	5
YP_009442021.1_Cyclorhipidion_bodoanus	S	Cyclorhipidion	Beetle	0	19	5
YP_009441917.1_Dryocoetes_autographus	T	Dryocoetes	Beetle	19	87	5
YP_009441839.1_Ips_sexdentatus	S	Ips	Beetle	1	176	5
YP_009441969.1_Orthotomicus_laricis	S	Orthotomicus	Beetle	0	41	5
YP_009441943.1_Pityogenes_bidentatus	S	Pityogenes	Beetle	0	67	5
YP_009441826.1_Xylosandrus_germanus	S	Xylosandrus	Beetle	0	386	5
YP_009441865.1_Xylosandrus_morigerus	S	Xylosandrus	Beetle	0	386	5
YP_009441878.1_Xylosandrus_crassiusculus	S	Xylosandrus	Beetle	0	386	5
YP_001008361.1_Gyrodactylus_salaris	S	Gyrodactylus	Flatworm	42	263	9
YP_001974730.1_Gyrodactylus_derjavinoides	S	Gyrodactylus	Flatworm	42	263	9
YP_009251072.1_Gyrodactylus_kobayashii	S	Gyrodactylus	Flatworm	42	263	9
YP_009305441.1_Gyrodactylus_brachymystacis	S	Gyrodactylus	Flatworm	42	263	9
YP_009309699.1_Gyrodactylus_parvae	S	Gyrodactylus	Flatworm	42	263	9
YP_009504430.1_Gyrodactylus_nyanzae	S	Gyrodactylus	Flatworm	42	263	9
YP_004940462.1_Cassiopea_xamachana	S	Cassiopea	Jellyfish	7	186	4
YP_784022.1_Acanthocardia_tuberculata	G	Acanthocardia	Mollusc	0	13	5
YP_008758070.1_Arctica_islandica	G	Arctica	Mollusc	0	22	5
YP_009192654.1_Calyptogena_magnifica	G	Calyptogena	Mollusc	0	210	5
YP_009420860.1_Cerastoderma_edule	G	Cerastoderma	Mollusc	0	306	5
YP_008080603.1_Coelomactra_antiquata	G	Coelomactra	Mollusc	0	42	5
YP_009236118.1_Cyclina_sinensis (removed)	G	Cyclina	Mollusc	0	95	5
YP_009491815.1_Dosinia_altior	G	Dosinia	Mollusc	0	97	5
YP_009491828.1_Dosinia_troscheli	G	Dosinia	Mollusc	0	97	5
YP_009498471.1_Dosinia_japonica	G	Dosinia	Mollusc	0	97	5
YP_008475600.1_Fulvia_mutica	G	Fulvia	Mollusc	0	2	5
YP_009539734.1_Hippopus_hippopus (removed)	G	Hippopus	Mollusc	0	2	5
YP_492555.1_Lottia_digitalis	S	Lottia	Mollusc	0	1468	5
YP_009000594.1_Lutraria_rhynchaena	G	Lutraria	Mollusc	0	13	5
YP_009455668.1_Lutraria_maxima	G	Lutraria	Mollusc	0	13	5
YP_009104579.1_Mactra_chinensis	G	Mactra	Mollusc	0	389	5
YP_002929374.1_Meretrix_petechialis	G	Meretrix	Mollusc	2	384	5
YP_003162824.1_Meretrix_meretrix	G	Meretrix	Mollusc	2	384	5
YP_004072666.1_Meretrix_lusoria	G	Meretrix	Mollusc	2	384	5
YP_008854378.1_Meretrix_lyrata	G	Meretrix	Mollusc	2	384	5
YP_001083061.1_Mizuhopecten_yessoensis	S	Mizuhopecten	Mollusc	0	20	5
YP_003934511.1_Musculista_senhousia	I	Musculista	Mollusc	0	35	5
YP_009054293.1_Mya_arenaria	G	Mya	Mollusc	0	136	5
YP_003934248.1_Paphia_euglypta	G	Paphia	Mollusc	0	196	5
YP_006576254.1_Perna_viridis	I	Perna	Mollusc	2	327	5
YP_009305279.1_Ruditapes_philippinarum	G	Ruditapes	Mollusc	0	608	5
YP_009422183.1_Ruditapes_decussatus	G	Ruditapes	Mollusc	0	608	5
YP_009128915.1_Saxidomus_purpuratus	G	Saxidomus	Mollusc	2	46	5
YP_009123001.1_Tridacna_squamosa	G	Tridacna	Mollusc	1	1970	5
YP_009539747.1_Tridacna_derasa	G	Tridacna	Mollusc	1	1970	5
YP_009180479.1_Amyelois_transitella	T	Amyelois	Moth	15	1	5
YP_009158807.1_Kudoa_septempunctata	L	Kudoa	Myxozoan	0	0	4
YP_009158818.1_Kudoa_hexapunctata	L	Kudoa	Myxozoan	0	0	4
YP_004935159.1_Acanthocheilonema_viteae	V	Acanthocheilonema	Nematode	0	12	5
NP_694905.1_Brugia_malayi	V	Brugia	Nematode	0	29	5
YP_009391001.1_Caenorhabditis_plicata	S	Caenorhabditis	Nematode	95	16	5
YP_009391013.1_Caenorhabditis_angaria	S	Caenorhabditis	Nematode	95	16	5
YP_009391037.1_Caenorhabditis_virilis	S	Caenorhabditis	Nematode	95	16	5
YP_009391061.1_Caenorhabditis_nouraguensis	S	Caenorhabditis	Nematode	95	16	5
YP_009391073.1_Caenorhabditis_macrosperma	S	Caenorhabditis	Nematode	95	16	5
YP_009391085.1_Caenorhabditis_afra	S	Caenorhabditis	Nematode	95	16	5
YP_009391097.1_Caenorhabditis_castelli	S	Caenorhabditis	Nematode	95	16	5
YP_003875468.1_Chandlerella_quiscali	V	Chandlerella	Nematode	0	7	5
NP_954717.1_Dirofilaria_immitis	V	Dirofilaria	Nematode	0	128	5
YP_009249438.1_Dirofilaria_repens	V	Dirofilaria	Nematode	0	128	5
YP_009306205.1_Dirofilaria_sp._'hongkongensis'	V	Dirofilaria	Nematode	0	128	5
YP_004857909.1_Dracunculus_medinensis	S	Dracunculus	Nematode	0	104	5
YP_009162831.1_Gnathostoma_spinigerum	S	Gnathostoma	Nematode	0	6	5
YP_009328044.1_Gnathostoma_doloresi	S	Gnathostoma	Nematode	0	6	5
YP_009352215.1_Gnathostoma_nipponicum	S	Gnathostoma	Nematode	0	6	5
YP_009127930.1_Gongylonema_pulchrum	V	Gongylonema	Nematode	0	78	5
YP_004927908.1_Heliconema_longissimum	V	Heliconema	Nematode	0	1	5
YP_004935183.1_Loa_loa (removed)	V	Loa	Nematode	0	4	5
YP_009029722.1_Meloidogyne_chitwoodi	S	Meloidogyne	Nematode	0	214	5
YP_009029734.1_Meloidogyne_incognita	S	Meloidogyne	Nematode	0	214	5
YP_009040637.1_Meloidogyne_graminicola	S	Meloidogyne	Nematode	0	214	5
YP_009122952.1_Meloidogyne_arenaria	S	Meloidogyne	Nematode	0	214	5
YP_009122964.1_Meloidogyne_enterolobii	S	Meloidogyne	Nematode	0	214	5
YP_009122976.1_Meloidogyne_javanica	S	Meloidogyne	Nematode	0	214	5
NP_008370.1_Onchocerca_volvulus	V	Onchocerca	Nematode	0	101	5
YP_004934847.1_Onchocerca_flexuosa	V	Onchocerca	Nematode	0	101	5
YP_009319964.1_Onchocerca_ochengi	V	Onchocerca	Nematode	0	101	5
YP_007507203.1_Pratylenchus_vulnus (removed)	S	Pratylenchus	Nematode	0	2	5
YP_003734888.1_Setaria_digitata	V	Setaria	Nematode	0	61	5
YP_007890907.1_Spirocerca_lupi	V	Spirocerca	Nematode	0	86	5
YP_009186365.1_Strongyloides_ratti	S	Strongyloides	Nematode	111	699	5
YP_009186379.1_Strongyloides_stercoralis	S	Strongyloides	Nematode	111	699	5
YP_009229336.1_Syphacia_obvelata	S	Syphacia	Nematode	81	8	5
YP_006576256.1_Thelazia_callipaeda	V	Thelazia	Nematode	0	81	5
YP_001936464.1_Toxocara_cati	V	Toxocara	Nematode	38	1	5
YP_006702472.1_Trichuris_ovis	S	Trichuris	Nematode	71	23	5
YP_004935014.1_Wuchereria_bancrofti	V	Wuchereria	Nematode	3	502	5
YP_001739865.1_Brachionus_plicatilis	S	Brachionus	Rotifer	14	2633	5
YP_009144954.1_Calicophoron_microbothrioides	T	Calicophoron	Trematode	0	1	9
YP_009166785.1_Explanatum_explanatum	T	Explanatum	Trematode	0	1	9
YP_009262377.1_Fischoederius_cobboldi	T	Fischoederius	Trematode	2	1	9
YP_009164293.1_Gastrothylax_crumenifer	T	Gastrothylax	Trematode	0	2	9
YP_009262389.1_Homalogaster_paloniae	T	Homalogaster	Trematode	0	1	9
YP_009171941.1_Orthocoelium_streptocoelium	T	Orthocoelium	Trematode	0	2	9
YP_008963803.1_Paramphistomum_cervi	T	Paramphistomum	Trematode	0	2	9
YP_009131436.1_Escarpia_spicata	S	Escarpia	Tube worm	0	91	5
YP_009131449.1_Galathealinum_brachiosum	S	Galathealinum	Tube worm	0	2	5
YP_009131462.1_Lamellibrachia_luymesi	S	Lamellibrachia	Tube worm	0	402	5
YP_009164812.1_Lamellibrachia_satsuma	S	Lamellibrachia	Tube worm	0	402	5
YP_009131475.1_Oasisia_alvinae	S	Oasisia	Tube worm	0	28	5
YP_009466778.1_Paraescarpia_echinospica	S	Paraescarpia	Tube worm	0	5	5
YP_009050472.1_Ridgeia_piscesae	S	Ridgeia	Tube worm	0	227	5
YP_009131488.1_Riftia_pachyptila	S	Riftia	Tube worm	0	9	5
YP_009131423.1_Sclerolinum_brattstromi	S	Sclerolinum	Tube worm	0	22	5
YP_009131501.1_Seepiophila_jonesi	S	Seepiophila	Tube worm	0	56	5
YP_009130798.1_Siboglinum_fiordicum	S	Siboglinum	Tube worm	0	37	5
YP_009131514.1_Tevnia_jerichonana	S	Tevnia	Tube worm	0	194	5
YP_003204683.1_Evania_appendigaster	S	Evania	Wasp	1	22	5
YP_009130781.1_Ibalia_leucospoides	G	Ibalia	Wasp	0	7	5
