## Supplementary material for "An unusual amino acid substitution within hummingbird cytochrome *c* oxidase alters a key proton-conducting channel": Dunn_et_al_Hummingbird_Table_S9.xlsx

### Sheet: Table_S9
Table S9: GREMLIN analysis of co-evolution.
i_id	j_id	r_sco	s_sco	prob
22_F	102_F	0.336	3.844	1
428_Q	454_S	0.3312	3.789	1
257_I	391_G	0.3099	3.545	1
336_P	410_A	0.2967	3.394	1
336_P	407_D	0.2698	3.086	1
358_L	373_V	0.2632	3.012	1
190_I	281_G	0.2623	3.001	1
177_S	180_Q	0.2584	2.956	1
23_D	73_I	0.2581	2.953	1
423_M	457_G	0.2506	2.867	1
250_G	388_A	0.2499	2.859	1
270_Y	274_V	0.2468	2.824	1
397_F	475_A	0.2402	2.747	1
187_S	277_M	0.2393	2.737	1
26_A	109_F	0.2379	2.721	1
262_S	327_L	0.2338	2.675	1
416_I	464_A	0.2275	2.602	1
394_V	413_H	0.2269	2.595	1
253_M	392_G	0.2198	2.514	1
408_T	412_I	0.203	2.322	1
178_Q	181_T	0.2014	2.304	1
183_L	267_P	0.1996	2.283	1
390_M	468_M	0.1928	2.206	1
168_I	189_M	0.192	2.196	1
83_V	168_I	0.1892	2.164	1
261_Y	395_H	0.1862	2.13	1
5_R	14_D	0.185	2.116	1
128_V	231_Y	0.1803	2.062	1
33_L	57_V	0.1802	2.062	1
420_G	460_I	0.1799	2.057	1
327_L	338_M	0.1773	2.029	1
379_Y	422_N	0.177	2.024	1
406_N	474_E	0.1758	2.011	1
413_H	417_M	0.1727	1.976	1
258_V	345_I	0.1723	1.971	1
69_M	386_V	0.1691	1.934	1
169_I	178_Q	0.168	1.922	1
409_W	467_L	0.1599	1.829	1
394_V	410_A	0.1586	1.815	1
124_T	143_V	0.1565	1.79	1
283_L	312_I	0.1554	1.778	1
426_F	430_F	0.1543	1.765	1
63_F	128_V	0.1543	1.765	1
497_G	500_P	0.1534	1.755	1
496_N	500_P	0.1529	1.749	1
294_T	368_H	0.1523	1.742	0.999
340_W	390_M	0.1522	1.742	0.999
39_A	459_F	0.1518	1.737	0.999
423_M	453_I	0.1506	1.723	0.999
238_F	242_E	0.1504	1.72	0.999
313_A	356_I	0.1497	1.712	0.999
52_Q	56_A	0.1491	1.706	0.999
260_Y	395_H	0.1488	1.702	0.999
409_W	470_F	0.1483	1.697	0.999
343_G	414_F	0.1476	1.688	0.999
49_G	57_V	0.1475	1.687	0.999
122_A	146_T	0.1462	1.673	0.999
86_M	185_V	0.1457	1.667	0.999
420_G	457_G	0.1456	1.666	0.999
456_M	460_I	0.1431	1.637	0.999
198_S	245_I	0.1419	1.623	0.999
165_I	189_M	0.1398	1.6	0.999
343_G	418_F	0.1391	1.592	0.999
393_F	468_M	0.1389	1.589	0.999
45_G	442_D	0.1386	1.585	0.999
416_I	467_L	0.1377	1.575	0.998
63_F	146_T	0.1376	1.575	0.998
327_L	342_L	0.1375	1.573	0.998
44_P	448_T	0.1373	1.57	0.998
236_W	239_G	0.1365	1.562	0.998
407_D	411_K	0.1364	1.56	0.998
448_T	452_T	0.1356	1.552	0.998
422_N	426_F	0.1356	1.551	0.998
413_H	468_M	0.1355	1.55	0.998
416_I	463_T	0.1348	1.542	0.998
150_L	206_I	0.1347	1.541	0.998
22_F	105_L	0.1342	1.535	0.998
190_I	278_M	0.1326	1.517	0.998
363_L	367_L	0.1311	1.5	0.997
341_A	391_G	0.1301	1.488	0.997
253_M	257_I	0.1298	1.485	0.997
17_T	81_W	0.1294	1.481	0.997
239_G	242_E	0.1284	1.469	0.997
340_W	413_H	0.1282	1.467	0.997
176_M	181_T	0.1276	1.46	0.996
479_K	482_V	0.1272	1.456	0.996
172_K	175_A	0.1272	1.455	0.996
347_L	422_N	0.1263	1.444	0.996
466_M	470_F	0.1259	1.44	0.996
144_D	213_R	0.1257	1.438	0.996
36_L	57_V	0.1251	1.431	0.996
175_A	180_Q	0.1244	1.423	0.995
413_H	464_A	0.1242	1.421	0.995
169_I	193_V	0.1242	1.42	0.995
496_N	505_F	0.1234	1.411	0.995
30_G	64_V	0.1234	1.411	0.995
251_F	316_T	0.1227	1.404	0.995
247_I	251_F	0.1226	1.403	0.995
503_H	506_E	0.1224	1.4	0.995
18_L	102_F	0.1223	1.399	0.995
112_L	149_S	0.1219	1.394	0.995
390_M	413_H	0.1215	1.39	0.994
124_T	133_A	0.1215	1.39	0.994
409_W	412_I	0.121	1.384	0.994
257_I	341_A	0.1205	1.378	0.994
257_I	392_G	0.1204	1.378	0.994
212_D	217_T	0.12	1.373	0.994
102_F	106_P	0.12	1.373	0.994
127_T	235_F	0.1195	1.367	0.993
205_G	231_Y	0.1194	1.366	0.993
496_N	504_T	0.1184	1.354	0.993
261_Y	337_A	0.118	1.35	0.993
144_D	214_N	0.1176	1.345	0.992
198_S	285_F	0.1171	1.34	0.992
474_E	480_R	0.1169	1.337	0.992
413_H	467_L	0.1167	1.335	0.992
68_F	109_F	0.1167	1.335	0.992
151_H	207_T	0.1166	1.334	0.992
42_G	452_T	0.1163	1.33	0.991
413_H	465_V	0.1161	1.329	0.991
169_I	189_M	0.1153	1.319	0.991
22_F	106_P	0.115	1.316	0.991
459_F	463_T	0.115	1.315	0.991
474_E	478_S	0.1147	1.312	0.99
97_M	159_L	0.1147	1.312	0.99
498_C	501_P	0.1145	1.31	0.99
500_P	505_F	0.1145	1.31	0.99
255_S	323_W	0.1144	1.309	0.99
397_F	401_S	0.1144	1.309	0.99
449_M	453_I	0.1144	1.308	0.99
25_W	29_V	0.1137	1.3	0.99
80_N	98_N	0.1128	1.29	0.989
11_S	14_D	0.1124	1.285	0.988
375_A	429_H	0.1119	1.28	0.988
195_L	199_L	0.1108	1.268	0.987
412_I	467_L	0.1108	1.267	0.987
18_L	99_N	0.1102	1.261	0.986
130_P	231_Y	0.1091	1.249	0.985
357_V	372_Y	0.1089	1.246	0.985
339_M	414_F	0.1089	1.245	0.985
259_T	267_P	0.1088	1.245	0.985
161_A	196_L	0.1086	1.243	0.985
412_I	416_I	0.1084	1.24	0.984
358_L	367_L	0.1084	1.24	0.984
83_V	185_V	0.1079	1.235	0.984
430_F	450_W	0.1079	1.234	0.984
264_K	333_K	0.1076	1.231	0.983
379_Y	426_F	0.1076	1.231	0.983
190_I	277_M	0.1071	1.225	0.983
497_G	501_P	0.107	1.224	0.983
482_V	487_L	0.107	1.223	0.982
161_A	192_A	0.1069	1.222	0.982
128_V	146_T	0.1068	1.222	0.982
80_N	163_N	0.1067	1.221	0.982
201_V	237_F	0.1062	1.215	0.981
496_N	501_P	0.1062	1.214	0.981
114_A	145_L	0.106	1.213	0.981
306_T	361_S	0.1055	1.207	0.98
163_N	167_T	0.1054	1.205	0.98
403_Y	479_K	0.1053	1.205	0.98
35_L	462_L	0.1053	1.204	0.98
168_I	185_V	0.105	1.201	0.98
336_P	411_K	0.105	1.201	0.98
356_I	359_A	0.1048	1.199	0.979
82_L	86_M	0.1043	1.194	0.979
470_F	474_E	0.1042	1.192	0.978
27_G	34_S	0.1036	1.185	0.977
208_M	220_F	0.1033	1.182	0.977
427_P	450_W	0.1032	1.18	0.977
428_Q	431_L	0.1023	1.171	0.975
473_W	477_A	0.1022	1.169	0.975
128_V	133_A	0.1019	1.166	0.974
211_T	217_T	0.1014	1.161	0.973
184_F	188_V	0.1011	1.157	0.973
9_S	14_D	0.1009	1.154	0.972
68_F	153_A	0.1008	1.153	0.972
75_I	81_W	0.1008	1.153	0.972
69_M	73_I	0.1006	1.151	0.972
467_L	470_F	0.1004	1.149	0.971
51_D	441_S	0.1003	1.148	0.971
470_F	473_W	0.1003	1.147	0.971
261_Y	338_M	0.0999	1.143	0.97
432_G	435_G	0.0994	1.137	0.969
334_W	338_M	0.099	1.133	0.968
492_L	509_T	0.0989	1.132	0.968
420_G	464_A	0.0988	1.131	0.967
246_L	381_L	0.0987	1.129	0.967
96_R	100_M	0.0983	1.124	0.966
364_D	373_V	0.0983	1.124	0.966
87_I	185_V	0.0982	1.123	0.966
495_L	501_P	0.098	1.121	0.965
232_Q	369_D	0.0975	1.115	0.964
437_P	440_Y	0.0974	1.115	0.964
456_M	459_F	0.0973	1.113	0.963
37_I	57_V	0.0971	1.111	0.963
290_H	376_H	0.097	1.11	0.963
29_V	64_V	0.0969	1.109	0.962
240_H	243_V	0.0969	1.108	0.962
32_A	36_L	0.0968	1.108	0.962
244_Y	249_P	0.0967	1.107	0.962
134_G	137_A	0.0967	1.106	0.962
257_I	337_A	0.0966	1.105	0.961
151_H	206_I	0.0962	1.101	0.96
128_V	143_V	0.0959	1.097	0.959
83_V	87_I	0.0958	1.096	0.959
178_Q	189_M	0.0957	1.095	0.959
176_M	182_P	0.0956	1.094	0.958
405_L	410_A	0.0956	1.094	0.958
431_L	450_W	0.0953	1.09	0.957
79_G	188_V	0.0949	1.086	0.956
3_I	7_L	0.0943	1.078	0.954
24_A	28_M	0.0935	1.07	0.951
452_T	456_M	0.0934	1.068	0.951
241_P	244_Y	0.0931	1.066	0.95
255_S	319_K	0.0931	1.066	0.95
73_I	389_I	0.0931	1.065	0.95
27_G	69_M	0.0925	1.058	0.947
417_M	465_V	0.0924	1.057	0.947
172_K	180_Q	0.0924	1.057	0.947
15_I	98_N	0.0923	1.056	0.947
423_M	460_I	0.0923	1.056	0.947
17_T	400_F	0.0922	1.055	0.946
388_A	391_G	0.0922	1.055	0.946
155_V	159_L	0.092	1.053	0.946
273_M	277_M	0.092	1.052	0.945
40_E	442_D	0.0916	1.048	0.944
75_I	161_A	0.0916	1.047	0.943
314_I	318_V	0.0913	1.045	0.943
351_G	380_V	0.091	1.041	0.941
417_M	464_A	0.0909	1.04	0.941
35_L	455_S	0.0906	1.037	0.94
127_T	368_H	0.0904	1.034	0.939
240_H	376_H	0.0904	1.034	0.939
31_T	34_S	0.0904	1.034	0.939
70_V	385_A	0.0903	1.033	0.938
406_N	409_W	0.0903	1.033	0.938
168_I	181_T	0.0902	1.032	0.938
43_Q	46_T	0.0901	1.031	0.937
454_S	457_G	0.0898	1.028	0.936
83_V	188_V	0.0897	1.026	0.935
310_M	359_A	0.0896	1.025	0.935
332_I	338_M	0.0894	1.023	0.934
165_I	196_L	0.0892	1.021	0.933
462_L	466_M	0.089	1.018	0.932
99_N	103_W	0.089	1.018	0.932
393_F	472_I	0.0889	1.017	0.931
390_M	394_V	0.0888	1.016	0.931
340_W	394_V	0.0886	1.013	0.93
295_V	369_D	0.0882	1.009	0.928
424_T	458_S	0.0881	1.008	0.927
78_F	253_M	0.0879	1.006	0.926
375_A	428_Q	0.0878	1.004	0.926
236_W	240_H	0.0876	1.002	0.925
6_W	14_D	0.0875	1.001	0.924
451_N	455_S	0.0875	1.001	0.924
17_T	21_L	0.0875	1.001	0.924
482_V	486_D	0.0871	0.996	0.922
280_I	319_K	0.087	0.995	0.921
254_I	344_F	0.087	0.995	0.921
74_M	250_G	0.0867	0.992	0.92
343_G	387_F	0.0865	0.99	0.919
267_P	270_Y	0.0863	0.987	0.917
339_M	411_K	0.086	0.983	0.915
133_A	209_L	0.0859	0.983	0.915
41_L	371_Y	0.0859	0.982	0.914
415_A	419_V	0.0858	0.982	0.914
124_T	128_V	0.0858	0.982	0.914
282_F	286_I	0.0855	0.978	0.912
211_T	215_L	0.0853	0.976	0.911
181_T	185_V	0.0851	0.974	0.91
61_H	376_H	0.0849	0.972	0.909
179_Y	275_W	0.0849	0.971	0.908
471_I	475_A	0.0848	0.97	0.908
60_A	116_S	0.0848	0.97	0.908
61_H	378_H	0.0847	0.968	0.907
172_K	176_M	0.0846	0.968	0.907
63_F	231_Y	0.0841	0.962	0.903
28_M	32_A	0.0839	0.96	0.902
22_F	26_A	0.0838	0.959	0.901
254_I	258_V	0.0837	0.957	0.9
233_H	429_H	0.0835	0.955	0.899
399_L	498_C	0.0834	0.955	0.899
82_L	400_F	0.0834	0.954	0.898
241_P	249_P	0.0833	0.953	0.897
327_L	330_G	0.0832	0.951	0.896
70_V	386_V	0.083	0.95	0.896
6_W	18_L	0.083	0.95	0.896
381_L	385_A	0.0828	0.948	0.894
122_A	128_V	0.0828	0.947	0.894
101_S	160_G	0.0824	0.943	0.891
496_N	502_Y	0.0824	0.943	0.891
294_T	365_I	0.0822	0.941	0.89
340_W	414_F	0.0821	0.939	0.888
80_N	91_D	0.0821	0.939	0.888
419_V	423_M	0.0819	0.937	0.887
111_L	145_L	0.0819	0.937	0.887
251_F	323_W	0.0816	0.934	0.885
64_V	113_L	0.0814	0.932	0.883
390_M	417_M	0.081	0.927	0.88
319_K	323_W	0.081	0.927	0.88
29_V	113_L	0.0808	0.924	0.878
383_M	421_V	0.0808	0.924	0.878
484_T	496_N	0.0807	0.923	0.877
253_M	396_W	0.0806	0.923	0.877
29_V	33_L	0.0806	0.922	0.876
379_Y	429_H	0.0804	0.92	0.875
498_C	506_E	0.0804	0.92	0.875
473_W	478_S	0.0804	0.919	0.874
355_G	376_H	0.0803	0.918	0.873
416_I	460_I	0.0802	0.918	0.873
357_V	363_L	0.0796	0.91	0.867
375_A	427_P	0.0796	0.91	0.867
149_S	153_A	0.0795	0.91	0.867
335_S	411_K	0.0795	0.909	0.866
215_L	331_N	0.0794	0.908	0.865
21_L	25_W	0.0792	0.906	0.864
498_C	505_F	0.0791	0.905	0.863
6_W	9_S	0.079	0.904	0.862
247_I	384_G	0.079	0.903	0.861
349_T	353_L	0.0788	0.901	0.86
12_H	16_G	0.0786	0.9	0.859
293_F	361_S	0.0786	0.899	0.858
477_A	480_R	0.0784	0.897	0.856
254_I	341_A	0.0784	0.897	0.856
417_M	461_S	0.0784	0.896	0.855
488_T	501_P	0.0783	0.896	0.855
20_L	77_G	0.0783	0.895	0.855
273_M	322_S	0.0782	0.895	0.855
18_L	22_F	0.0782	0.895	0.855
11_S	15_I	0.0782	0.895	0.855
70_V	246_L	0.0781	0.893	0.853
397_F	403_Y	0.078	0.892	0.852
364_D	368_H	0.0776	0.888	0.849
173_P	176_M	0.0774	0.885	0.846
494_W	500_P	0.0774	0.885	0.846
505_F	508_P	0.0772	0.884	0.845
100_M	104_L	0.0771	0.882	0.843
179_Y	267_P	0.0771	0.882	0.843
491_N	494_W	0.0769	0.88	0.841
14_D	18_L	0.0769	0.88	0.841
191_T	245_I	0.0768	0.878	0.839
354_T	429_H	0.0767	0.878	0.839
273_M	276_A	0.0767	0.878	0.839
254_I	388_A	0.0766	0.876	0.838
291_H	376_H	0.0765	0.875	0.837
316_T	319_K	0.0765	0.875	0.837
309_T	359_A	0.0764	0.874	0.836
15_I	18_L	0.0764	0.873	0.835
436_M	451_N	0.0761	0.871	0.833
339_M	415_A	0.0761	0.87	0.832
483_L	498_C	0.0761	0.87	0.832
398_P	404_T	0.0761	0.87	0.832
492_L	505_F	0.076	0.869	0.831
371_Y	436_M	0.0757	0.866	0.828
413_H	471_I	0.0756	0.865	0.827
101_S	159_L	0.0756	0.864	0.826
397_F	476_F	0.0755	0.864	0.826
293_F	306_T	0.0754	0.863	0.825
150_L	153_A	0.0754	0.863	0.825
484_T	498_C	0.0753	0.862	0.824
53_I	57_V	0.0752	0.86	0.822
486_D	489_T	0.0751	0.859	0.821
229_I	295_V	0.075	0.858	0.82
158_I	162_I	0.075	0.858	0.82
397_F	405_L	0.0748	0.856	0.818
240_H	244_Y	0.0747	0.855	0.817
179_Y	271_M	0.0747	0.855	0.817
185_V	189_M	0.0746	0.853	0.815
499_P	505_F	0.0746	0.853	0.815
499_P	509_T	0.0744	0.851	0.813
274_V	277_M	0.0744	0.851	0.813
419_V	460_I	0.0744	0.851	0.813
208_M	219_F	0.0743	0.851	0.813
101_S	163_N	0.0743	0.85	0.812
54_Y	58_V	0.0741	0.848	0.81
80_N	101_S	0.0741	0.848	0.81
484_T	497_G	0.074	0.846	0.808
242_E	246_L	0.0738	0.844	0.805
346_F	350_V	0.0737	0.844	0.805
36_L	49_G	0.0736	0.843	0.804
403_Y	476_F	0.0736	0.843	0.804
492_L	495_L	0.0735	0.841	0.802
94_F	163_N	0.0732	0.838	0.799
54_Y	59_T	0.0732	0.837	0.798
12_H	15_I	0.0729	0.834	0.795
467_L	471_I	0.0729	0.834	0.795
199_L	203_A	0.0728	0.833	0.793
423_M	456_M	0.0726	0.831	0.791
494_W	505_F	0.0726	0.83	0.79
495_L	502_Y	0.0725	0.829	0.789
164_F	168_I	0.0724	0.829	0.789
130_P	209_L	0.0723	0.828	0.788
82_L	398_P	0.0721	0.825	0.784
410_A	471_I	0.0721	0.825	0.784
320_V	345_I	0.0721	0.825	0.784
258_V	341_A	0.072	0.824	0.783
71_M	239_G	0.072	0.824	0.783
436_M	443_Y	0.0717	0.821	0.78
157_S	195_L	0.0717	0.82	0.778
69_M	341_A	0.0717	0.82	0.778
289_A	297_M	0.0715	0.818	0.776
497_G	506_E	0.0715	0.818	0.776
40_E	47_L	0.0714	0.817	0.775
360_N	363_L	0.0712	0.815	0.772
130_P	133_A	0.0712	0.815	0.772
82_L	395_H	0.0712	0.815	0.772
403_Y	475_A	0.0712	0.814	0.771
190_I	193_V	0.071	0.813	0.77
30_G	65_M	0.0709	0.811	0.768
239_G	246_L	0.0708	0.81	0.766
337_A	395_H	0.0705	0.806	0.761
508_P	511_V	0.0704	0.805	0.76
30_G	66_I	0.07	0.801	0.755
12_H	93_A	0.07	0.801	0.755
147_I	210_L	0.0699	0.8	0.754
204_A	208_M	0.0699	0.8	0.754
172_K	211_T	0.0699	0.8	0.754
313_A	319_K	0.0699	0.799	0.752
463_T	467_L	0.0698	0.799	0.752
182_P	185_V	0.0698	0.799	0.752
9_S	12_H	0.0698	0.798	0.751
14_D	17_T	0.0698	0.798	0.751
309_T	358_L	0.0697	0.797	0.75
183_L	393_F	0.0697	0.797	0.75
489_T	492_L	0.0696	0.796	0.749
190_I	238_F	0.0696	0.796	0.749
315_P	355_G	0.0695	0.795	0.747
215_L	500_P	0.0694	0.794	0.746
210_L	214_N	0.0694	0.793	0.745
475_A	479_K	0.0691	0.79	0.741
455_S	459_F	0.0689	0.789	0.739
199_L	242_E	0.0689	0.788	0.738
100_M	159_L	0.0688	0.787	0.737
408_T	411_K	0.0687	0.785	0.734
398_P	402_G	0.0686	0.785	0.734
401_S	475_A	0.0686	0.785	0.734
286_I	304_Y	0.0685	0.783	0.731
37_I	58_V	0.0684	0.782	0.73
471_I	474_E	0.0683	0.782	0.73
505_F	509_T	0.0682	0.78	0.727
84_P	95_P	0.068	0.778	0.725
412_I	470_F	0.068	0.778	0.725
202_L	293_F	0.068	0.778	0.725
327_L	332_I	0.0679	0.777	0.723
507_E	510_Y	0.0679	0.776	0.722
397_F	472_I	0.0678	0.776	0.722
34_S	383_M	0.0678	0.776	0.722
19_Y	163_N	0.0678	0.775	0.721
432_G	438_R	0.0677	0.775	0.721
93_A	166_T	0.0676	0.774	0.719
164_F	188_V	0.0675	0.773	0.718
495_L	506_E	0.0675	0.772	0.716
115_S	145_L	0.0674	0.772	0.716
486_D	496_N	0.0674	0.772	0.716
407_D	410_A	0.0673	0.77	0.714
115_S	122_A	0.0673	0.77	0.714
38_R	41_L	0.0672	0.769	0.712
501_P	505_F	0.0672	0.769	0.712
261_Y	410_A	0.0672	0.768	0.711
125_G	439_R	0.0671	0.767	0.709
484_T	502_Y	0.0669	0.765	0.706
227_D	439_R	0.0669	0.765	0.706
497_G	505_F	0.0669	0.765	0.706
417_M	473_W	0.0669	0.765	0.706
115_S	118_V	0.0669	0.765	0.706
232_Q	295_V	0.0669	0.765	0.706
37_I	62_A	0.0668	0.764	0.705
373_V	377_F	0.0667	0.763	0.704
173_P	508_P	0.0667	0.763	0.704
74_M	100_M	0.0667	0.762	0.702
470_F	478_S	0.0666	0.762	0.702
243_V	290_H	0.0665	0.761	0.701
500_P	509_T	0.0664	0.76	0.699
508_P	512_N	0.0664	0.76	0.699
344_F	348_F	0.0663	0.759	0.698
492_L	496_N	0.0663	0.758	0.696
487_L	502_Y	0.0662	0.758	0.696
6_W	13_K	0.0662	0.758	0.696
33_L	113_L	0.0662	0.757	0.695
381_L	384_G	0.0662	0.757	0.695
201_V	205_G	0.0661	0.756	0.694
259_T	266_E	0.066	0.755	0.692
340_W	415_A	0.066	0.755	0.692
416_I	420_G	0.0659	0.754	0.691
9_S	13_K	0.0659	0.754	0.691
424_T	461_S	0.0658	0.753	0.689
491_N	495_L	0.0657	0.751	0.686
485_V	490_T	0.0657	0.751	0.686
247_I	385_A	0.0657	0.751	0.686
27_G	31_T	0.0656	0.751	0.686
172_K	178_Q	0.0656	0.751	0.686
251_F	255_S	0.0656	0.75	0.685
240_H	290_H	0.0655	0.75	0.685
453_I	457_G	0.0655	0.749	0.683
289_A	308_A	0.0654	0.749	0.683
284_G	383_M	0.0654	0.748	0.682
151_H	210_L	0.0654	0.748	0.682
452_T	455_S	0.0654	0.748	0.682
329_G	335_S	0.0653	0.747	0.68
95_P	98_N	0.0653	0.746	0.679
107_P	152_L	0.0652	0.746	0.679
69_M	393_F	0.0652	0.746	0.679
414_F	418_F	0.0652	0.746	0.679
485_V	488_T	0.0651	0.745	0.677
41_L	451_N	0.0651	0.744	0.676
406_N	478_S	0.0651	0.744	0.676
154_G	203_A	0.065	0.744	0.676
492_L	511_V	0.0649	0.743	0.674
481_E	497_G	0.0649	0.742	0.673
117_M	142_S	0.0648	0.742	0.673
355_G	378_H	0.0648	0.741	0.671
218_T	221_D	0.0646	0.739	0.668
428_Q	440_Y	0.0646	0.739	0.668
484_T	511_V	0.0646	0.739	0.668
40_E	46_T	0.0644	0.737	0.665
341_A	388_A	0.0644	0.737	0.665
246_L	385_A	0.0643	0.736	0.664
99_N	102_F	0.0642	0.735	0.662
330_G	410_A	0.0642	0.735	0.662
237_F	371_Y	0.0642	0.734	0.66
74_M	389_I	0.0641	0.734	0.66
91_D	98_N	0.0641	0.734	0.66
15_I	92_M	0.0641	0.733	0.659
15_I	99_N	0.0641	0.733	0.659
497_G	502_Y	0.064	0.733	0.659
390_M	465_V	0.064	0.732	0.657
492_L	501_P	0.064	0.732	0.657
482_V	501_P	0.064	0.732	0.657
162_I	166_T	0.064	0.732	0.657
108_S	149_S	0.0639	0.731	0.656
177_S	408_T	0.0639	0.731	0.656
25_W	110_L	0.0638	0.73	0.654
169_I	185_V	0.0638	0.73	0.654
151_H	298_D	0.0638	0.73	0.654
235_F	352_G	0.0637	0.729	0.653
452_T	507_E	0.0637	0.729	0.653
4_N	8_F	0.0636	0.727	0.65
261_Y	335_S	0.0636	0.727	0.65
501_P	509_T	0.0635	0.727	0.65
3_I	6_W	0.0635	0.726	0.648
62_A	66_I	0.0635	0.726	0.648
177_S	511_V	0.0634	0.726	0.648
92_M	164_F	0.0634	0.726	0.648
371_Y	451_N	0.0634	0.726	0.648
62_A	377_F	0.0634	0.725	0.647
302_R	365_I	0.0634	0.725	0.647
493_E	500_P	0.0634	0.725	0.647
247_I	380_V	0.0634	0.725	0.647
501_P	506_E	0.0633	0.724	0.645
488_T	491_N	0.0633	0.724	0.645
104_L	152_L	0.0632	0.723	0.643
290_H	368_H	0.0632	0.723	0.643
236_W	348_F	0.0632	0.723	0.643
93_A	171_M	0.0632	0.723	0.643
504_T	508_P	0.063	0.721	0.64
110_L	113_L	0.063	0.721	0.64
9_S	15_I	0.063	0.72	0.639
23_D	69_M	0.0629	0.72	0.639
482_V	497_G	0.0629	0.72	0.639
390_M	393_F	0.0628	0.718	0.635
506_E	511_V	0.0628	0.718	0.635
102_F	105_L	0.0628	0.718	0.635
486_D	502_Y	0.0627	0.717	0.634
379_Y	384_G	0.0626	0.716	0.632
499_P	504_T	0.0625	0.716	0.632
190_I	274_V	0.0625	0.716	0.632
482_V	489_T	0.0624	0.714	0.629
501_P	510_Y	0.0624	0.714	0.629
67_F	246_L	0.0624	0.714	0.629
173_P	180_Q	0.0624	0.714	0.629
319_K	322_S	0.0624	0.714	0.629
63_F	112_L	0.0624	0.714	0.629
306_T	360_N	0.0624	0.714	0.629
500_P	510_Y	0.0624	0.713	0.627
492_L	499_P	0.0623	0.713	0.627
427_P	457_G	0.0623	0.712	0.626
54_Y	57_V	0.0623	0.712	0.626
178_Q	282_F	0.0622	0.712	0.626
487_L	501_P	0.0622	0.712	0.626
399_L	402_G	0.0622	0.712	0.626
502_Y	510_Y	0.0621	0.71	0.623
262_S	332_I	0.0621	0.71	0.623
349_T	384_G	0.062	0.709	0.621
394_V	471_I	0.0619	0.708	0.619
323_W	344_F	0.0619	0.708	0.619
290_H	315_P	0.0619	0.708	0.619
408_T	477_A	0.0619	0.708	0.619
199_L	206_I	0.0619	0.708	0.619
52_Q	123_G	0.0618	0.707	0.618
98_N	167_T	0.0615	0.704	0.613
503_H	507_E	0.0615	0.703	0.611
304_Y	308_A	0.0615	0.703	0.611
435_G	438_R	0.0615	0.703	0.611
98_N	101_S	0.0615	0.703	0.611
235_F	244_Y	0.0615	0.703	0.611
500_P	504_T	0.0612	0.701	0.608
36_L	48_L	0.0612	0.701	0.608
193_V	281_G	0.0612	0.701	0.608
495_L	505_F	0.0612	0.7	0.606
169_I	328_H	0.0611	0.699	0.605
24_A	469_V	0.0611	0.699	0.605
228_P	232_Q	0.0611	0.699	0.605
243_V	249_P	0.0611	0.698	0.603
251_F	344_F	0.061	0.698	0.603
29_V	109_F	0.061	0.698	0.603
81_W	400_F	0.061	0.697	0.601
340_W	344_F	0.0609	0.697	0.601
300_D	303_A	0.0609	0.697	0.601
205_G	235_F	0.0608	0.695	0.598
134_G	221_D	0.0606	0.694	0.596
340_W	428_Q	0.0606	0.693	0.595
96_R	99_N	0.0606	0.693	0.595
347_L	418_F	0.0606	0.693	0.595
387_F	414_F	0.0604	0.692	0.593
223_A	227_D	0.0604	0.69	0.59
187_S	248_L	0.0603	0.69	0.59
133_A	231_Y	0.0601	0.687	0.585
476_F	480_R	0.0599	0.686	0.583
94_F	166_T	0.0599	0.686	0.583
179_Y	270_Y	0.0599	0.686	0.583
251_F	319_K	0.0598	0.685	0.582
176_M	491_N	0.0598	0.684	0.58
164_F	192_A	0.0598	0.684	0.58
398_P	409_W	0.0598	0.684	0.58
174_P	508_P	0.0598	0.684	0.58
252_G	374_V	0.0596	0.681	0.575
20_L	400_F	0.0595	0.681	0.575
60_A	220_F	0.0595	0.681	0.575
212_D	218_T	0.0595	0.681	0.575
271_M	275_W	0.0594	0.68	0.573
353_L	356_I	0.0594	0.68	0.573
268_F	280_I	0.0594	0.68	0.573
485_V	489_T	0.0594	0.68	0.573
459_F	462_L	0.0594	0.679	0.571
165_I	193_V	0.0593	0.678	0.57
31_T	465_V	0.0593	0.678	0.57
73_I	78_F	0.0593	0.678	0.57
272_G	322_S	0.0593	0.678	0.57
478_S	481_E	0.0592	0.678	0.57
502_Y	506_E	0.0592	0.677	0.568
118_V	455_S	0.0592	0.677	0.568
139_A	391_G	0.0591	0.676	0.566
175_A	501_P	0.0591	0.676	0.566
436_M	439_R	0.059	0.675	0.565
179_Y	409_W	0.059	0.675	0.565
27_G	30_G	0.059	0.675	0.565
486_D	492_L	0.0589	0.674	0.563
88_G	175_A	0.0589	0.674	0.563
32_A	35_L	0.0589	0.674	0.563
252_G	255_S	0.0588	0.673	0.561
486_D	497_G	0.0588	0.673	0.561
151_H	154_G	0.0588	0.672	0.56
63_F	116_S	0.0586	0.67	0.556
136_L	196_L	0.0586	0.67	0.556
489_T	504_T	0.0586	0.67	0.556
477_A	482_V	0.0585	0.67	0.556
440_Y	443_Y	0.0585	0.669	0.555
371_Y	374_V	0.0585	0.669	0.555
43_Q	452_T	0.0585	0.669	0.555
391_G	494_W	0.0584	0.668	0.553
7_L	21_L	0.0584	0.668	0.553
218_T	224_G	0.0584	0.668	0.553
119_E	141_A	0.0584	0.668	0.553
31_T	462_L	0.0583	0.667	0.551
62_A	65_M	0.0583	0.667	0.551
502_Y	505_F	0.0583	0.666	0.549
81_W	308_A	0.0582	0.666	0.549
247_I	250_G	0.0582	0.666	0.549
429_H	433_L	0.0582	0.666	0.549
496_N	506_E	0.0581	0.665	0.548
151_H	203_A	0.0581	0.665	0.548
287_V	315_P	0.0581	0.665	0.548
110_L	331_N	0.0581	0.665	0.548
245_I	348_F	0.0581	0.665	0.548
93_A	167_T	0.058	0.664	0.546
488_T	508_P	0.058	0.664	0.546
260_Y	330_G	0.058	0.663	0.544
44_P	47_L	0.0579	0.663	0.544
127_T	385_A	0.0579	0.662	0.543
176_M	180_Q	0.0579	0.662	0.543
17_T	476_F	0.0579	0.662	0.543
483_L	488_T	0.0579	0.662	0.543
412_I	456_M	0.0578	0.661	0.541
48_L	53_I	0.0578	0.661	0.541
247_I	255_S	0.0578	0.661	0.541
181_T	270_Y	0.0577	0.66	0.539
502_Y	508_P	0.0577	0.66	0.539
501_P	511_V	0.0577	0.66	0.539
148_F	152_L	0.0577	0.66	0.539
212_D	226_G	0.0576	0.659	0.538
244_Y	352_G	0.0576	0.659	0.538
38_R	126_W	0.0576	0.659	0.538
92_M	98_N	0.0576	0.659	0.538
144_D	239_G	0.0575	0.658	0.536
243_V	352_G	0.0575	0.658	0.536
268_F	322_S	0.0575	0.658	0.536
183_L	273_M	0.0575	0.658	0.536
61_H	240_H	0.0575	0.658	0.536
17_T	401_S	0.0575	0.657	0.534
385_A	389_I	0.0575	0.657	0.534
73_I	393_F	0.0574	0.657	0.534
71_M	246_L	0.0574	0.657	0.534
61_H	290_H	0.0574	0.657	0.534
35_L	458_S	0.0574	0.656	0.532
131_P	228_P	0.0573	0.656	0.532
172_K	186_W	0.0573	0.655	0.531
98_N	154_G	0.0572	0.654	0.529
197_L	285_F	0.0572	0.654	0.529
280_I	316_T	0.0572	0.654	0.529
489_T	496_N	0.0572	0.654	0.529
71_M	242_E	0.0572	0.654	0.529
501_P	504_T	0.0572	0.654	0.529
466_M	473_W	0.0572	0.654	0.529
503_H	508_P	0.0571	0.654	0.529
67_F	238_F	0.0571	0.654	0.529
281_G	311_I	0.0571	0.654	0.529
157_S	316_T	0.0571	0.653	0.527
292_M	369_D	0.0571	0.653	0.527
6_W	143_V	0.057	0.652	0.526
154_G	319_K	0.057	0.652	0.526
431_L	436_M	0.057	0.652	0.526
290_H	355_G	0.0569	0.651	0.524
129_Y	348_F	0.0569	0.651	0.524
322_S	326_T	0.0569	0.651	0.524
189_M	193_V	0.0568	0.65	0.522
336_P	405_L	0.0568	0.649	0.52
320_V	349_T	0.0568	0.649	0.52
278_M	286_I	0.0567	0.649	0.52
180_Q	511_V	0.0567	0.648	0.519
482_V	510_Y	0.0566	0.648	0.519
242_E	312_I	0.0566	0.648	0.519
64_V	109_F	0.0566	0.647	0.517
95_P	167_T	0.0566	0.647	0.517
445_D	448_T	0.0566	0.647	0.517
362_S	367_L	0.0565	0.646	0.515
349_T	370_T	0.0564	0.645	0.514
115_S	146_T	0.0564	0.645	0.514
230_L	233_H	0.0564	0.645	0.514
333_K	488_T	0.0564	0.645	0.514
137_A	357_V	0.0564	0.645	0.514
39_A	455_S	0.0564	0.645	0.514
161_A	198_S	0.0564	0.645	0.514
395_H	415_A	0.0563	0.645	0.514
103_W	107_P	0.0563	0.644	0.512
495_L	504_T	0.0563	0.644	0.512
487_L	495_L	0.0562	0.643	0.51
65_M	72_P	0.0562	0.643	0.51
482_V	498_C	0.0562	0.643	0.51
167_T	171_M	0.0562	0.643	0.51
432_G	439_R	0.0562	0.642	0.508
484_T	509_T	0.0561	0.642	0.508
46_T	51_D	0.0561	0.641	0.507
192_A	245_I	0.0561	0.641	0.507
7_L	69_M	0.056	0.641	0.507
283_L	398_P	0.0559	0.64	0.505
291_H	368_H	0.0559	0.64	0.505
229_I	232_Q	0.0559	0.64	0.505
458_S	462_L	0.0559	0.64	0.505
450_W	454_S	0.0559	0.639	0.503
490_T	495_L	0.0559	0.639	0.503
20_L	73_I	0.0559	0.639	0.503
300_D	304_Y	0.0558	0.639	0.503
30_G	62_A	0.0558	0.639	0.503
96_R	227_D	0.0558	0.638	0.502
258_V	327_L	0.0557	0.638	0.502

### Sheet: Table_S9_Legend
GREMLIN (Kamisetty et al. 2013) was run using the default settings and the bovine COI sequence as a query. 'i_id' and 'j_id' represent analyzed residues, 'r-sco' represents the raw scoring, 's-sco' represents the scaled score generated from the raw score and average of the raw score, and 'prob' represents the probability of residue contact given the scaled score and the sequences per length.
